# Best practices for analyzing imputed genotypes from low-pass sequencing in dogs

**DOI:** 10.1101/2021.04.29.441990

**Authors:** Reuben M. Buckley, Alex C. Harris, Guo-Dong Wang, D. Thad Whitaker, Ya-Ping Zhang, Elaine A. Ostrander

## Abstract

Although DNA array-based approaches for genome wide association studies (GWAS) permit the collection of thousands of low-cost genotypes, it is often at the expense of resolution and completeness, as SNP chip technologies are ultimately limited by SNPs chosen during array development. An alternative low-cost approach is low-pass whole genome sequencing (WGS) followed by imputation. Rather than relying on high levels of genotype confidence at a set of select loci, low-pass WGS and imputation relies on the combined information from millions of randomly sampled low confidence genotypes. To investigate low-pass WGS and imputation in the dog, we assessed accuracy and performance by downsampling 97 high-coverage (>15x) WGS datasets from 51 different breeds to approximately 1x coverage, simulating low-pass WGS. Using a reference panel of 676 dogs from 91 breeds, genotypes were imputed from the downsampled data and compared to a truth set of genotypes generated from high coverage WGS. Using our truth set, we optimized a variant quality filtering strategy that retained approximately 80% of 14M imputed sites and lowered the imputation error rate from 3.0% to 1.5%. Seven million sites remained with a MAF > 5% and an average imputation quality score of 0.95. Finally, we simulated the impact of imputation errors on outcomes for case-control GWAS, where small effect sizes were most impacted and medium to large effect sizes were minorly impacted. These analyses provide best practice guidelines for study design and data post-processing of low-pass WGS imputed genotypes in dogs.
