## Supplemental Table S2 for "Best practices for analyzing imputed genotypes from low-pass sequencing in dogs"

### Sheet: breed_venn
Breed.Abr	Breeds	Plassais_et_al	Reference_Panel	Test_Samples	Counts
ACKR	Cocker Spaniel (American)	TRUE	TRUE	FALSE	6
AESK	American Eskimo Dog	FALSE	FALSE	TRUE	3
AFFN	Affenpinscher	FALSE	FALSE	TRUE	1
AFGH	Afghan Hound	TRUE	TRUE	FALSE	3
AFOX	American Foxhound	FALSE	FALSE	TRUE	1
AHRT	American Hairless Terrier	TRUE	TRUE	TRUE	4
AIRT	Airedale Terrier	TRUE	TRUE	FALSE	4
AKIT	Akita	FALSE	FALSE	TRUE	1
ALHK	Alaskan Husky	TRUE	TRUE	FALSE	2
ALPD	Alpine Dachsbracke	TRUE	TRUE	FALSE	1
AMAL	Alaskan Malamute	TRUE	TRUE	FALSE	3
ANAT	Anatolian Shepherd Dog	FALSE	FALSE	TRUE	1
ANFX	Andean Fox	TRUE	FALSE	FALSE	1
AUCD	Australian Cattle Dog	TRUE	TRUE	FALSE	4
AUST	Australian Terrier	TRUE	TRUE	TRUE	2
BAVH	Bavarian Hound (Bayerischer Gebirgsschweisshund)	TRUE	FALSE	FALSE	1
BBSU	Berger Blanc Suisse	TRUE	TRUE	FALSE	1
BEAG	Beagle	TRUE	TRUE	FALSE	5
BEDT	Bedlington Terrier	FALSE	FALSE	TRUE	1
BELS	Belgian Sheepdog	TRUE	TRUE	FALSE	7
BERD	Bearded Collie	TRUE	TRUE	FALSE	7
BGPC	Berger Picard	TRUE	TRUE	FALSE	4
BLDH	Bloodhound	TRUE	TRUE	FALSE	1
BMAL	Belgian Malinois	TRUE	TRUE	TRUE	6
BMD-	Bernese Mountain Dog	TRUE	TRUE	TRUE	19
BOER	Boerboel	FALSE	FALSE	TRUE	2
BORD	Border Collie	TRUE	TRUE	FALSE	15
BORT	Border Terrier	TRUE	TRUE	FALSE	4
BORZ	Borzoi	TRUE	TRUE	FALSE	1
BOST	Boston Terrier	TRUE	TRUE	FALSE	1
BOUV	Bouvier des Flandres	TRUE	TRUE	FALSE	3
BOX-	Boxer	TRUE	TRUE	FALSE	1
BOYK	Boykin Spaniel	FALSE	FALSE	TRUE	2
BRIT	Brittany	TRUE	FALSE	TRUE	2
BRTR	Black Russian Terrier	TRUE	TRUE	FALSE	1
BRUS	Brussels Griffon	FALSE	FALSE	TRUE	1
BSJI	Basenji	TRUE	TRUE	FALSE	4
BTAN	Black and Tan Coonhound	TRUE	TRUE	FALSE	1
BULD	Bulldog	TRUE	TRUE	FALSE	1
BULM	Bullmastiff	TRUE	TRUE	FALSE	1
BULT	Bull Terrier	TRUE	TRUE	TRUE	10
CAIR	Cairn Terrier	TRUE	FALSE	TRUE	2
CARO-	Carolina Dog	TRUE	TRUE	FALSE	1
CAUC	Caucasian Ovcharka	TRUE	FALSE	FALSE	1
CCRT	Curly-Coated Retriever	TRUE	FALSE	FALSE	1
CESK	Cesky Terrier	FALSE	FALSE	TRUE	1
CHBR	Chesapeake Bay Retriever	TRUE	TRUE	TRUE	3
CHIH	Chihuahua	TRUE	TRUE	FALSE	3
CHIN	Japanese Chin	FALSE	FALSE	TRUE	1
CHOW	Chow Chow	TRUE	TRUE	FALSE	4
CHQI	Chongqing Dog	TRUE	FALSE	FALSE	1
CKCS	Cavalier King Charles Spaniel	TRUE	FALSE	TRUE	4
CLSP	Clumber Spaniel	TRUE	TRUE	FALSE	1
CNCS	Cane Corso	TRUE	TRUE	FALSE	1
COOK	Chinook	TRUE	TRUE	TRUE	3
COTO	Coton De Tulear	FALSE	FALSE	TRUE	1
COYO	Coyote	TRUE	FALSE	FALSE	3
CRES	Chinese Crested	TRUE	TRUE	FALSE	2
DACH	Dachshund	TRUE	TRUE	FALSE	5
DALM	Dalmatian	TRUE	TRUE	FALSE	2
DANE	Great Dane	TRUE	TRUE	FALSE	5
DARG	Dogo Argentino	FALSE	FALSE	TRUE	2
DDBX	Dogue De Bordeaux	FALSE	FALSE	TRUE	1
DEER	Scottish Deerhound	TRUE	TRUE	FALSE	1
DHOL	Dhole	TRUE	FALSE	FALSE	1
DNGO	Dingo	TRUE	FALSE	FALSE	1
DOBP	Doberman Pinscher	TRUE	TRUE	FALSE	5
ECKR	English Cocker Spaniel	TRUE	TRUE	FALSE	6
ELO-	Elo	TRUE	TRUE	FALSE	1
ENTL	Entlebucher Sennenhund	TRUE	TRUE	TRUE	9
ESET	English Setter	TRUE	TRUE	FALSE	3
ESLA	East Siberian Laika	TRUE	TRUE	FALSE	1
ESSP	English Springer Spaniel	TRUE	TRUE	FALSE	2
EURA	Eurasier	TRUE	TRUE	TRUE	3
FBUL	French Bulldog	TRUE	TRUE	FALSE	2
FCR-	Flat-Coated Retriever	TRUE	TRUE	FALSE	3
FIEL	Field Spaniel	TRUE	TRUE	FALSE	1
FLAP	Finnish Lapphund	TRUE	TRUE	FALSE	1
FONN	Fonni's Dog	TRUE	TRUE	FALSE	1
GALG	Galgo Espanol	TRUE	TRUE	FALSE	1
GBGV	Grande Basset Griffon Vendeen	FALSE	FALSE	TRUE	3
GDJK	Golden Jackal	TRUE	FALSE	FALSE	1
GLEN	Glen of Imaal Terrier	FALSE	FALSE	TRUE	1
GLND	Greenland Dog	TRUE	TRUE	FALSE	1
GOLD	Golden Retriever	TRUE	TRUE	FALSE	20
GORD	Gordon Setter	TRUE	TRUE	FALSE	2
GPYR	Great Pyrenees	TRUE	TRUE	FALSE	1
GREY	Greyhound	TRUE	TRUE	FALSE	9
GSD-	German Shepherd Dog	TRUE	TRUE	FALSE	15
GSMD	Greater Swiss Mountain Dog	TRUE	TRUE	FALSE	2
GSPI	Grossspitz	TRUE	TRUE	FALSE	1
GWHP	German Wirehaired Pointer	TRUE	TRUE	FALSE	1
HEID	Heideterrier	TRUE	TRUE	FALSE	1
HOVA	Hovawart	TRUE	TRUE	FALSE	1
HUSK	Siberian Husky	TRUE	TRUE	FALSE	4
IBIZ	Ibizan Hound	FALSE	FALSE	TRUE	3
IRSE	Irish Setter	TRUE	TRUE	FALSE	1
IRTR	Irish Terrier	TRUE	TRUE	FALSE	2
ISHH	Istrian Shorthaired Hound	TRUE	FALSE	FALSE	1
ITGY	Italian Greyhound	TRUE	TRUE	FALSE	2
IWOF	Irish Wolfhound	TRUE	TRUE	FALSE	1
IWSP	Irish Water Spaniel	TRUE	TRUE	FALSE	3
JACK	Jack Russell Terrier	TRUE	TRUE	FALSE	4
JAGD	German Hunting Terrier	TRUE	TRUE	FALSE	1
JAMT	Jamthund	TRUE	TRUE	FALSE	1
JIND	Jindo	TRUE	TRUE	FALSE	1
KEES	Keeshond	TRUE	TRUE	TRUE	3
KERY	Kerry Blue Terrier	TRUE	TRUE	FALSE	1
KOMO	Komondor	TRUE	TRUE	FALSE	1
KROM	Kromfohrlander	TRUE	TRUE	FALSE	1
KUVZ	Kuvasz	FALSE	FALSE	TRUE	3
LAB-	Labrador Retriever	TRUE	TRUE	FALSE	24
LAGO	Lagotto Romagnolo	TRUE	TRUE	FALSE	5
LANC	Lancashire Heeler	FALSE	FALSE	TRUE	3
LAPH	Lapponian Herder	TRUE	TRUE	FALSE	1
LDSR	Landseer	TRUE	TRUE	FALSE	1
LEON	Leonberger	TRUE	TRUE	FALSE	1
LOWC	Lowchen	TRUE	TRUE	FALSE	1
MANT	Manchester Terrier (Standard)	FALSE	FALSE	TRUE	3
MAST	Mastiff	TRUE	TRUE	TRUE	4
MBLT	Miniature Bull Terrier	TRUE	TRUE	TRUE	2
MCUR	Mountain Cur	FALSE	FALSE	TRUE	3
MPIN	Miniature Pinscher	FALSE	FALSE	TRUE	1
MPOO	Miniature Poodle	TRUE	TRUE	FALSE	2
MSNZ	Miniature Schnauzer	TRUE	TRUE	FALSE	3
MUTT	MIX	TRUE	TRUE	FALSE	11
NELK	Norwegian Elkhound	TRUE	TRUE	FALSE	2
NEWF	Newfoundland	FALSE	FALSE	TRUE	1
NGSD	New Guinea Singing Dog	TRUE	TRUE	FALSE	4
NLUN	Norwegian Lundehund	TRUE	TRUE	FALSE	3
NOWT	Norwich Terrier	TRUE	TRUE	TRUE	6
NSDT	Nova Scotia Duck Tolling Retriever	TRUE	TRUE	FALSE	1
NWBH	Norwegian Buhund	FALSE	FALSE	TRUE	1
PARS	Parson Russell Terrier	FALSE	FALSE	TRUE	1
PBGV	Petit Basset Griffon Vendeen	TRUE	TRUE	TRUE	2
PEKE	Pekingese	TRUE	TRUE	FALSE	1
PEMB	Pembroke Welsh Corgi	TRUE	TRUE	FALSE	3
PIOR	Peruvian Inca Orchid	TRUE	TRUE	FALSE	1
PNTR	Pointer	TRUE	TRUE	TRUE	5
POM-	Pomeranian	TRUE	TRUE	TRUE	2
POPO	Portuguese Podengo	TRUE	TRUE	TRUE	2
PTWD	Portuguese Water Dog	TRUE	TRUE	TRUE	13
PUG	Pug	TRUE	TRUE	FALSE	5
PUMI	Pumi	FALSE	FALSE	TRUE	3
RHOD	Rhodesian Ridgeback	TRUE	TRUE	FALSE	5
ROTT	Rottweiler	TRUE	TRUE	FALSE	10
RWLF	Red Wolf	TRUE	TRUE	FALSE	2
SALU	Saluki	TRUE	TRUE	FALSE	3
SAMO	Samoyed	TRUE	TRUE	TRUE	3
SCOT	Scottish Terrier	TRUE	TRUE	FALSE	4
SCWT	Soft Coated Wheaten Terrier	TRUE	TRUE	FALSE	4
SEAL	Sealyham Terrier	FALSE	FALSE	TRUE	4
SHAR	Chinese Shar-Pei	TRUE	FALSE	FALSE	2
SHIB	Shiba Inu	TRUE	TRUE	FALSE	2
SHIH	Shih Tzu	TRUE	TRUE	FALSE	1
SHWD	Spanish Water Dog	TRUE	TRUE	FALSE	1
SKYE	Skye Terrier	FALSE	FALSE	TRUE	1
SLAP	Swedish Lapphund	TRUE	TRUE	FALSE	1
SLOU	Sloughi	TRUE	TRUE	FALSE	4
SPIN	Spinone Italiano	TRUE	TRUE	FALSE	1
SPOO	Standard Poodle	TRUE	TRUE	FALSE	4
SSHP	Shetland Sheepdog	TRUE	TRUE	FALSE	3
SSNZ	Standard Schnauzer	TRUE	TRUE	FALSE	4
STBD	Saint Bernard	TRUE	TRUE	TRUE	5
SUSX	Sussex Spaniel	FALSE	FALSE	TRUE	3
TERV	Belgian Tervuren	TRUE	TRUE	TRUE	12
TIBM	Tibetan Mastiff	TRUE	TRUE	FALSE	11
TIBS	Tibetan Spaniel	FALSE	FALSE	TRUE	1
TIBT	Tibetan Terrier	TRUE	TRUE	FALSE	2
TORN	Tornjak	TRUE	FALSE	FALSE	1
TPOO	Toy Poodle	TRUE	TRUE	FALSE	1
TYFX	Toy Fox Terrier	FALSE	FALSE	TRUE	1
UNKN	UNKNOWN	TRUE	TRUE	FALSE	31
VILL	Village Dog	TRUE	TRUE	FALSE	107
VIZS	Vizsla	TRUE	TRUE	FALSE	1
WEIM	Weimaraner	TRUE	TRUE	TRUE	2
WELT	Welsh Terrier	FALSE	FALSE	TRUE	3
WHIP	Whippet	TRUE	TRUE	FALSE	1
WHWT	West Highland White Terrier	TRUE	TRUE	FALSE	11
WOLF	Grey Wolf	TRUE	TRUE	FALSE	46
XIAS	Xiasi Dog	TRUE	FALSE	FALSE	1
XOLO	Xoloitzcuintli	TRUE	TRUE	TRUE	3
YORK	Yorkshire Terrier	TRUE	TRUE	FALSE	75
