## Supplemental Table S3 for "Best practices for analyzing imputed genotypes from low-pass sequencing in dogs"

### Sheet: ParkerEtAlBreedsClades
Breed	Abrev.	Clade	Updated_Plassais_2019	Samples_Parker_etal
American Cocker Spaniel	ACKR	Spaniel	FALSE	10
American Eskimo Dog	AESK	Nordic Spitz	FALSE	6
Afghan Hound	AFGH	Mediterranean	FALSE	10
American Hairless Terrier	AHRT	American Terrier	FALSE	10
Airedale Terrier	AIRT	Terrier	FALSE	3
Akita	AKIT	Asian Spitz	FALSE	10
Alaskan Malamute	AMAL	Asian Spitz	FALSE	10
American Staffordshire Terrier	AMST	European Mastiff	FALSE	6
Anatolian Shepherd	ANAT	Mediterranean	FALSE	6
Australian Cattle Dog	AUCD	UK Rural	FALSE	10
Australian Shepherd	AUSS	UK Rural	FALSE	10
Australian Terrier	AUST	Terrier	FALSE	10
Azawakh	AZWK	Mediterranean	FALSE	5
Basset Hound	BASS	Scent Hound	FALSE	10
Beagle	BEAG	Scent Hound	FALSE	10
Bedlington Terrier	BEDT	Terrier	FALSE	7
Belgian Sheepdog	BELS	Continental Herder	FALSE	10
Bearded Collie	BERD	UK Rural	FALSE	3
Bichon Frise	BICH	Poodle	FALSE	10
Bloodhound	BLDH	Scent Hound	FALSE	10
Belgian Malenois	BMAL	Continental Herder	FALSE	6
Bernese Mountain Dog	BMD-	Alpine	FALSE	10
Boerboel	BOER	European Mastiff	FALSE	3
Border Collie	BORD	UK Rural	FALSE	10
Border Terrier	BORT	Terrier	FALSE	10
Borzoi	BORZ	UK Rural	FALSE	10
Boston Terrier	BOST	European Mastiff	FALSE	10
Bouvier des Flandres	BOUV	Continental Herder	FALSE	8
Boxer	BOX-	European Mastiff	FALSE	10
Berger Picard	BGPC	New World	FALSE	3
Briard	BRIA	Continental Herder	FALSE	10
Brittany	BRIT	Pointer Setter	FALSE	10
Black Russian Terrier	BRTR	Drover	FALSE	4
Brussels Griffon	BRUS	Toy Spitz	FALSE	2
Basenji	BSJI	Unplaced	FALSE	10
Bulldog	BULD	European Mastiff	FALSE	10
Bulmastiff	BULM	European Mastiff	FALSE	10
Bull Terrier	BULT	European Mastiff	FALSE	10
Cairn Terrier	CAIR	Terrier	FALSE	10
Cane Corso	CNCS	European Mastiff	FALSE	9
Cardigan Welsh Corgi	CARD	UK Rural	FALSE	10
Curly Coated Retriever	CCRT	Retriever	FALSE	6
Chihuahua	CHIH	American Toy	FALSE	10
Japanese Chin	CHIN	Asian Toy	FALSE	4
Chow Chow	CHOW	Asian Spitz	FALSE	10
Cirneco dell'Etna	CIRN	Mediterranean	FALSE	5
Cavalier King Charles Spaniel	CKCS	Spaniel	FALSE	10
Collie	COLL	UK Rural	FALSE	10
Chinook	COOK	New World	FALSE	10
Coton du Tulear	COTO	Poodle	FALSE	2
Cane Paratore	CPAT	New World	FALSE	2
Chinese Crested	CRES	American Toy	FALSE	10
Dachshund	DACH	Scent Hound	FALSE	10
Dalmatian	DALM	Pointer Setter	FALSE	9
Great Dane	DANE	European Mastiff	FALSE	10
Dogue de Bordeaux	DDBX	European Mastiff	FALSE	6
Scottish Deerhound	DEER	UK Rural	FALSE	10
Doberman Pinscher	DOBP	Drover	FALSE	10
English Cocker Spaniel	ECKR	Spaniel	FALSE	10
English Setter	ESET	Pointer Setter	FALSE	10
English Springer Spaniel	ESSP	Spaniel	FALSE	10
Eurasier	EURA	Nordic Spitz	TRUE	10
French Bulldog	FBUL	European Mastiff	FALSE	10
Flat-coated Retriever	FCR-	Retriever	FALSE	10
Field Spaniel	FIEL	Spaniel	FALSE	4
Finish Spitz	FINS	Nordic Spitz	TRUE	10
Foxhound	FOXH	Scent Hound	FALSE	10
Glen of Imaal Terrier	GLEN	Terrier	FALSE	9
Golden Retriever	GOLD	Retriever	FALSE	10
Gordon Setter	GORD	Pointer Setter	FALSE	10
Great Pyrenees	GPYR	Mediterranean	FALSE	10
Greenland Sledge Dog	GLND	Asian Spitz	FALSE	10
Greyhound	GREY	UK Rural	FALSE	10
German Shepherd Dog	GSD-	New World	FALSE	10
German Shorthaired Pointer	GSHP	Pointer Setter	FALSE	10
Greater Swiss Mountain Dog	GSMD	Alpine	FALSE	6
Giant Schnauzer	GSNZ	Drover	FALSE	10
German Wirehaired Pointer	GWHP	Pointer Setter	FALSE	2
Havanese	HAVA	Poodle	FALSE	10
Siberian Husky	HUSK	Asian Spitz	FALSE	10
Ibizan Hound	IBIZ	Mediterranean	FALSE	10
Icelandic Sheepdog	ICES	Nordic Spitz	FALSE	2
Peruvian Hairless dog	INCA	New World	FALSE	10
Irish Terrier	IRTR	Terrier	FALSE	7
Irish Setter	IRSE	Pointer Setter	FALSE	9
Italian Greyhound	ITGY	UK Rural	FALSE	10
Irish Wolfhound	IWOF	UK Rural	FALSE	10
Irish Water Spaniel	IWSP	Retriever	FALSE	10
Jack Russell Terrier	JACK	Terrier	FALSE	10
Keeshond	KEES	Nordic Spitz	FALSE	10
Kelpie	KELP	UK Rural	FALSE	2
Kerry Blue Terrier	KERY	Terrier	FALSE	4
Komondor	KOMO	Mediterranean	FALSE	2
Kuvasz	KUVZ	Mediterranean	FALSE	10
Labrador Retriever	LAB-	Retriever	FALSE	10
Large Munsterlander	LMUN	Pointer Setter	FALSE	3
Leonberger	LEON	Mediterranean	FALSE	10
Lhasa Apso	LHSA	Asian Toy	FALSE	10
Levriero Meridionale	LVMD	Mediterranean	FALSE	2
Mastino Abruzzese	MAAB	Mediterranean	FALSE	2
Maltese	MALT	Poodle	FALSE	10
English Mastiff	MAST	European Mastiff	FALSE	10
Miniature Bull Terrier	MBLT	European Mastiff	FALSE	10
Toy Mnachester Terrier	MNTY	Pinscher	FALSE	2
Miniature Pinscher	MPIN	Pinscher	FALSE	10
Miniature Schnauzer	MSNZ	Schnauzer	FALSE	10
Neapolitan Mastiff	NEAP	European Mastiff	FALSE	6
Norwegian Elkhound	NELK	Nordic Spitz	FALSE	10
Newfoundland	NEWF	Retriever	FALSE	10
Norfolk Terrier	NORF	Terrier	FALSE	10
Norwich Terrier	NOWT	Terrier	FALSE	10
Nova Scotia Duck Tolling Retriever	NSDT	Retriever	FALSE	10
Old English Sheepdog	OES	UK Rural	FALSE	10
Otter Hound	OTTR	Scent Hound	FALSE	9
Papillon	PAPI	Toy Spitz	FALSE	10
Parsons Russell Terrier	PARS	Terrier	FALSE	2
Petit Basset Greffon Vendeen	PBGV	Scent Hound	FALSE	10
Pekingese	PEKE	Asian Toy	FALSE	10
Pembroke Welsh Corgi	PEMB	UK Rural	FALSE	10
Pharoah Hound	PHAR	Mediterranean	FALSE	2
Pomeranian	POM-	Small Spitz	FALSE	10
Poodle - Miniature	MPOO	Poodle	FALSE	10
Poodle - Standard	SPOO	Poodle	FALSE	10
Poodle - Toy	TPOO	Poodle	FALSE	10
Portuguese Water Dog	PTWD	Poodle	FALSE	10
Pug Dog	PUG	Toy Spitz	FALSE	10
Puli	PULI	Hungarian	FALSE	4
Pumi	PUMI	Hungarian	FALSE	5
Rat Terrier	RATT	American Terrier	FALSE	2
Redbone Coonhound	REDB	Scent Hound	FALSE	2
Rhodesian Ridgeback	RHOD	European Mastiff	FALSE	9
Rottweiler	ROTT	Drover	FALSE	10
Saluki	SALU	Mediterranean	FALSE	19
Samoyed	SAMO	Nordic Spitz	TRUE	10
Scottish Terrier	SCOT	Terrier	FALSE	10
Soft Coated Wheaten Terrier	SCWT	Terrier	FALSE	4
Chinese Shar-pei	SHAR	Asian Spitz	FALSE	10
Shiba Inu	SHIB	Asian Spitz	FALSE	8
Shih Tzu	SHIH	Asian Toy	FALSE	10
Silky Terrier	SILK	Terrier	FALSE	4
Schipperke	SKIP	Toy Spitz	FALSE	10
Sloughi	SLOU	Mediterranean	FALSE	5
Spinone Italiano	SPIN	Pointer Setter	FALSE	2
Shetland Sheepdog	SSHP	UK Rural	FALSE	10
Standard Schnauzer	SSNZ	Schnauzer	FALSE	10
Stafforshire Bull Terrier	STAF	European Mastiff	FALSE	10
Saint Bernard	STBD	Alpine	FALSE	10
Swedish Valhund	SVAL	Nordic Spitz	FALSE	6
Tibetan Mastiff	TIBM	Asian Spitz	FALSE	10
Tibetan Spaniel	TIBS	Asian Toy	FALSE	10
Tibetan Terrier	TIBT	Unplaced	FALSE	10
Belgian Tervuren	TERV	Continental Herder	FALSE	10
Toy Fox Terrier	TYFX	American Terrier	FALSE	4
Vizsla	VIZS	Pointer Setter	FALSE	7
Volpino Italiano	VPIN	Small Spitz	FALSE	4
Weimaraner	WEIM	Pointer Setter	FALSE	10
Wire Fox Terrier	WFOX	Terrier	FALSE	10
Whippet	WHIP	UK Rural	FALSE	10
Wirehaired Pointing Griffon	WHPG	Pointer Setter	FALSE	6
West Highland White Terrier	WHWT	Terrier	FALSE	10
Xigou	XIGO	Asian Spitz	FALSE	5
Xoloitzcuintle	XOLO	New World	FALSE	5
Xoloitzcuintle - Miniature	MXOL	New World	FALSE	5
Yorkshire Terrier	YORK	Terrier	FALSE	10
Unknonw breed	UNKN	UNKN	TRUE	0
Village dog	VILL	VILL	TRUE	0
Mix breed	MUTT	MUTT	TRUE	0
Grey Wolf	WOLF	Non-breed	FALSE	7
Golden Jackal	GDJK	Non-breed	FALSE	2
Coyote	COYO	Non-breed	TRUE	0
Andan Fox	AFXN	Non-breed	TRUE	0
Dhole	DHOL	Non-breed	TRUE	0
Red Wolf	RWLF	Non-breed	TRUE	0
Breeds with no associated clade	No Clade Info	No Clade Info	TRUE	0
Alaskan Husky	ALHK	Asian Spitz	TRUE	0
Alpine Dachsbracke	ALPD	Scent Hound	TRUE	0
Berger Blanc Suisse	BBSU	New World	TRUE	0
Black and Tan Coonhound	BTAN	Scent Hound	TRUE	0
Carolina Dog	CARO-	Unplaced	TRUE	0
Chesapeake Bay Retriever	CHBR	Retriever	TRUE	0
Clumber Spaniel	CLSP	Spaniel	TRUE	0
Elo	ELO-	Nordic Spitz	TRUE	0
Entlebucher Sennenhund	ENTL	Alpine	TRUE	0
East Siberian Laika	ESLA	Unplaced	TRUE	0
Finnish Lapphund	FLAP	Nordic Spitz	TRUE	0
Fonni's Dog	FONN	Drover	TRUE	0
Galgo Espanol	GALG	UK Rural	TRUE	0
Grossspitz	GSPI	Nordic Spitz	TRUE	0
Heideterrier	HEID	Terrier	TRUE	0
Hovawart	HOVA	New World	TRUE	0
German Hunting Terrier	JAGD	Terrier	TRUE	0
Jamthund	JAMT	Nordic Spitz	TRUE	0
Jindo	JIND	Asian Spitz	TRUE	0
Kromfohrlander	KROM	Terrier	TRUE	0
Lagotto Romagnolo	LAGO	Pointer Setter	TRUE	0
Lapponian Herder	LAPH	Nordic Spitz	TRUE	0
Landseer	LDSR	Retriever	TRUE	0
Lowchen	LOWC	Poodle	TRUE	0
New Guinea Singing Dog	NGSD	Asian Spitz	TRUE	0
Norwegian Lundehund	NLUN	Terrier	TRUE	0
Peruvian Inca Orchid	PIOR	New World	TRUE	0
Pointer (English)	PNTR	Pointer Setter	TRUE	0
Portuguese Podengo	POPO	Toy Spitz	TRUE	0
Spanish Water Dog	SHWD	Poodle	TRUE	0
Swedish Lapphund	SLAP	Nordic Spitz	TRUE	0
