## Supplemental Table S4 for "Best practices for analyzing imputed genotypes from low-pass sequencing in dogs"

### Sheet: S3_Table_BreedsNotInClades
uniq_ID	Breed	Breed.Abr
Affenpinscher03	Affenpinscher	AFFN
AmericanFoxhound01	American Foxhound	AFOX
BoykinSpaniel05	Boykin Spaniel	BOYK
BoykinSpaniel04	Boykin Spaniel	BOYK
CeskyTerrier02_Reseq	Cesky Terrier	CESK
DogoArgentino02	Dogo Argentino	DARG
DogoArgentino01	Dogo Argentino	DARG
GrandeBassetGriffonVendeen01	Grande Basset Griffon Vendeen	GBGV
GrandeBassetGriffonVendeen02	Grande Basset Griffon Vendeen	GBGV
GrandeBassetGriffonVendeen03	Grande Basset Griffon Vendeen	GBGV
LancashireHeeler01	Lancashire Heeler	LANC
LancashireHeeler02	Lancashire Heeler	LANC
LancashireHeeler03	Lancashire Heeler	LANC
StdManchesterTerrier04	Manchester Terrier (Standard)	MANT
StdManchesterTerrier06	Manchester Terrier (Standard)	MANT
StdManchesterTerrier05	Manchester Terrier (Standard)	MANT
MountainCur01	Mountain Cur	MCUR
MountainCur02	Mountain Cur	MCUR
MountainCur04	Mountain Cur	MCUR
NorwegianBuhund02	Norwegian Buhund	NWBH
SealyhamTerrier10	Sealyham Terrier	SEAL
SealyhamTerrier09	Sealyham Terrier	SEAL
SealyhamTerrier06	Sealyham Terrier	SEAL
SealyhamTerrier07	Sealyham Terrier	SEAL
SkyeTerrier02	Skye Terrier	SKYE
SussexSpaniel04	Sussex Spaniel	SUSX
SussexSpaniel05	Sussex Spaniel	SUSX
SussexSpaniel06	Sussex Spaniel	SUSX
WelshTerrier03	Welsh Terrier	WELT
WelshTerrier04	Welsh Terrier	WELT
WelshTerrier02	Welsh Terrier	WELT
