## Supplemental Table S5 for "Best practices for analyzing imputed genotypes from low-pass sequencing in dogs"

### Sheet: chr38.snp.meanDepth
samples	wgs	impute
NorwegianBuhund02	11.4613	0.700217
EnglishMastiff04	17.3567	0.793362
ParsonsRussellTerrier02	17.6255	0.814425
Kuvasz03	14.8121	0.894043
IbizanHound07	16.1917	0.909314
PortuguesePodengoPequeno02	15.3281	0.918222
MiniatureBullTerrier05	16.9679	0.969821
NorwichTerrier06	17.4464	0.979333
CavalierKingCharlesSpaniel03	16.8693	0.981995
Kuvasz01	15.9532	0.990198
MiniaturePinscher01	16.9294	0.997599
Keeshond03	17.5101	0.997691
GrandeBassetGriffonVendeen03	17.3786	0.999802
CavalierKingCharlesSpaniel04	16.0507	1.00234
SealyhamTerrier06	16.5357	1.00553
Chinook07	16.5589	1.01503
Akita01	18.3081	1.01668
NorwichTerrier05	17.001	1.02746
Keeshond02	15.6995	1.02868
Boerboel01	18.3642	1.03035
SaintBernard05	16.6943	1.0311
PortugueseWaterDog13	16.3007	1.03112
BerneseMountainDog26	16.5761	1.03113
Xoloitzcuintli02	15.1481	1.03127
AustralianTerrier03	16.8151	1.03143
Affenpinscher03	18.3965	1.0322
MountainCur04	16.92	1.03342
BoykinSpaniel05	16.7012	1.03464
Pumi01	16.6936	1.03476
EntlebucherSennenhund11	16.7258	1.03516
Newfoundland05	16.4436	1.03704
DogoArgentino02	15.1197	1.03814
GlenofImallTerrier06	16.3699	1.03849
AmericanFoxhound01	18.0938	1.03932
Weimaraner03	17.2639	1.04039
BrittanySpaniel03	16.8467	1.04177
CotonDeTulear03	16.9414	1.04482
StdManchesterTerrier04	17.1801	1.04568
BullTerrier44	17.8053	1.04574
SussexSpaniel05	16.5393	1.04578
TibetanSpaniel14	16.8235	1.0491
SaintBernard06	17.8575	1.04981
PortugueseWaterDog15	17.1646	1.05021
CairnTerrier16	17.8869	1.0519
SaintBernard04	17.8928	1.05265
GrandeBassetGriffonVendeen01	18.7677	1.05344
AmericanHairlessTerrier02	19.7684	1.05368
SealyhamTerrier09	17.0455	1.05558
BelgianTervuren20	17.3711	1.05612
DogoArgentino01	17.0159	1.05648
Chinook06	16.9897	1.05957
Mean	16.8258	1.00506
AmericanEskimoDog08	17.5209	1.06284
SussexSpaniel04	17.5632	1.06312
PetitBassetGriffonVendeen05	17.4302	1.06383
IbizanHound06	17.2468	1.06643
AmericanHairlessTerrier04	16.6142	1.06685
Pomeranian03	16.4954	1.06915
AmericanEskimoDog07	18.9086	1.06969
AmericanHairlessTerrier01	16.4968	1.07115
Pumi03	17.729	1.07229
BoykinSpaniel04	17.0716	1.0749
SussexSpaniel06	16.4583	1.07717
CeskyTerrier02	17.7891	1.07932
WelshTerrier02	18.2564	1.07999
AnatolianShepherdDog01	17.1795	1.08173
BelgianMalinois28	19.815	1.08201
SealyhamTerrier07	18.4866	1.08207
Pointer07	17.6512	1.08289
Boerboel02	20.3731	1.08394
DogueDeBordeaux01	16.9541	1.08548
BrusselsGriffon06	18.1331	1.08629
ChesapeakeBayRetriever02	18.817	1.09162
StdManchesterTerrier05	21.1216	1.09267
WelshTerrier03	18.3226	1.09291
ToyFoxTerrier07	18.8238	1.09515
BedlingtonTerrier05	17.0413	1.096
EnglishMastiff03	17.5558	1.10165
WelshTerrier04	19.2756	1.10414
Kuvasz02	16.8347	1.10806
Samoyed05	18.5527	1.10869
LancashireHeeler02	17.489	1.11048
AmericanEskimoDog09	17.8776	1.11402
JapaneseChin04	18.8544	1.1187
ChesapeakeBayRetriever03	18.5185	1.12067
SkyeTerrier02	18.2238	1.12226
MountainCur01	18.4226	1.13791
GrandeBassetGriffonVendeen02	17.2578	1.14689
SealyhamTerrier10	18.9195	1.1788
StdManchesterTerrier06	18.6297	1.20756
LancashireHeeler03	20.3746	1.21552
IbizanHound05	19.4535	1.21573
Pointer05	18.7413	1.22289
LancashireHeeler01	18.5661	1.23843
MountainCur02	17.748	1.24727
Pumi02	19.6415	1.25263
Eurasier03	19.2552	1.29744
Pointer06	22.9764	1.67494
