## Supplemental Table S6 for "Best practices for analyzing imputed genotypes from low-pass sequencing in dogs"

### Sheet: individual
Sample	Breed.Abr	refBreed	allSites_0_5	allSites_5_10	allSites_10_50	allSites_0_50	filterSites_0_5	filterSites_5_10	filterSites_10_50	filterSites_0_50
Akita01	AKIT	FALSE	0.771354	0.838247	0.900827	0.870828	0.793919	0.881921	0.934352	0.898061
AnatolianShepherdDog01	ANAT	FALSE	0.650429	0.834853	0.913591	0.877042	0.680305	0.884835	0.947113	0.905652
TibetanSpaniel14	TIBS	FALSE	0.717064	0.842928	0.920362	0.886051	0.751692	0.90041	0.953259	0.916133
Samoyed05	SAMO	TRUE	0.716657	0.845775	0.920976	0.8879	0.762976	0.914767	0.956048	0.922715
NorwegianBuhund02	NWBH	FALSE	0.665558	0.851072	0.918118	0.888826	0.707287	0.901363	0.950474	0.919578
SussexSpaniel04	SUSX	FALSE	0.515236	0.808201	0.924318	0.883639	0.592879	0.92073	0.967496	0.931512
SussexSpaniel05	SUSX	FALSE	0.547305	0.841904	0.935102	0.89751	0.622822	0.934762	0.972874	0.939108
SussexSpaniel06	SUSX	FALSE	0.523088	0.832719	0.932882	0.892882	0.598433	0.931573	0.973316	0.936724
JapaneseChin04	CHIN	FALSE	0.688994	0.854139	0.928006	0.89337	0.725404	0.907176	0.957932	0.920704
IbizanHound05	IBIZ	FALSE	0.60253	0.844632	0.934461	0.900392	0.650035	0.911863	0.966485	0.932135
IbizanHound06	IBIZ	FALSE	0.585301	0.839125	0.928045	0.893509	0.638791	0.908834	0.963163	0.928525
IbizanHound07	IBIZ	FALSE	0.581335	0.829611	0.920962	0.885265	0.631906	0.896633	0.955941	0.919688
SkyeTerrier02	SKYE	FALSE	0.594273	0.828793	0.930186	0.894302	0.663392	0.922386	0.968962	0.936224
Kuvasz01	KUVZ	FALSE	0.626032	0.856572	0.931072	0.899528	0.666018	0.905872	0.961055	0.927498
Kuvasz02	KUVZ	FALSE	0.620345	0.842716	0.929479	0.896101	0.664968	0.903466	0.962536	0.927898
Kuvasz03	KUVZ	FALSE	0.598763	0.840667	0.921532	0.888567	0.639771	0.894701	0.953857	0.918721
Keeshond02	KEES	TRUE	0.832618	0.867174	0.913	0.891773	0.85348	0.908004	0.944752	0.918463
Keeshond03	KEES	TRUE	0.685054	0.863753	0.937231	0.909599	0.73987	0.932365	0.970393	0.944006
BedlingtonTerrier05	BEDT	FALSE	0.60844	0.842793	0.935623	0.901063	0.673653	0.925395	0.970578	0.938801
BrusselsGriffon06	BRUS	FALSE	0.625021	0.846078	0.935383	0.901881	0.687266	0.926016	0.969245	0.93821
PortuguesePodengoPequeno02	POPO	TRUE	0.652118	0.856831	0.930789	0.903205	0.698948	0.917202	0.963371	0.935343
AmericanEskimoDog07	AESK	FALSE	0.631239	0.847919	0.931577	0.897017	0.683527	0.922193	0.966648	0.932524
AmericanEskimoDog08	AESK	FALSE	0.674233	0.865355	0.938063	0.90975	0.718774	0.925316	0.968009	0.939616
AmericanEskimoDog09	AESK	FALSE	0.656442	0.857357	0.935764	0.903395	0.704876	0.92784	0.968806	0.936817
AmericanFoxhound01	AFOX	FALSE	0.625112	0.84106	0.936413	0.903964	0.685449	0.917779	0.970973	0.940476
Pumi01	PUMI	FALSE	0.632937	0.857032	0.934547	0.904569	0.67731	0.915513	0.965175	0.934501
Pumi02	PUMI	FALSE	0.661509	0.866589	0.942434	0.913412	0.709533	0.928865	0.971865	0.943273
Pumi03	PUMI	FALSE	0.634752	0.857165	0.935912	0.905023	0.682191	0.91985	0.966927	0.935994
MiniaturePinscher01	MPIN	FALSE	0.634219	0.856649	0.933667	0.905124	0.689506	0.924455	0.966157	0.938858
Weimaraner03	WEIM	TRUE	0.649183	0.846739	0.936328	0.905216	0.709231	0.913979	0.968564	0.938669
CotonDeTulear03	COTO	FALSE	0.646324	0.86484	0.936937	0.906901	0.693434	0.920355	0.967278	0.936852
StdManchesterTerrier04	MANT	FALSE	0.586661	0.865304	0.942493	0.911334	0.649454	0.934417	0.974907	0.945674
StdManchesterTerrier05	MANT	FALSE	0.554791	0.832679	0.937068	0.901864	0.624936	0.923742	0.972724	0.941082
StdManchesterTerrier06	MANT	FALSE	0.565291	0.856262	0.940065	0.907171	0.633867	0.934453	0.974682	0.944226
CeskyTerrier02	CESK	FALSE	0.601346	0.854189	0.940879	0.908815	0.673593	0.939602	0.975473	0.947383
SealyhamTerrier06	SEAL	FALSE	0.571378	0.871612	0.94388	0.915645	0.634031	0.936753	0.972633	0.946654
SealyhamTerrier07	SEAL	FALSE	0.55209	0.843578	0.938884	0.906263	0.620615	0.928631	0.972205	0.943009
SealyhamTerrier09	SEAL	FALSE	0.558707	0.852209	0.941545	0.90898	0.626631	0.922456	0.973516	0.943258
SealyhamTerrier10	SEAL	FALSE	0.551251	0.846639	0.941862	0.908836	0.620146	0.929978	0.97465	0.944964
Newfoundland05	NEWF	FALSE	0.650143	0.86004	0.93924	0.909345	0.718185	0.943896	0.973717	0.947294
Chinook06	COOK	TRUE	0.69666	0.867647	0.940104	0.909672	0.754625	0.942608	0.973021	0.945147
Chinook07	COOK	TRUE	0.689589	0.872203	0.940338	0.909108	0.746662	0.943627	0.972096	0.942803
Xoloitzcuintli02	XOLO	TRUE	0.682471	0.864586	0.93893	0.910591	0.728615	0.92501	0.968688	0.940576
DogoArgentino01	DARG	FALSE	0.586436	0.843822	0.934751	0.900662	0.654671	0.929558	0.969102	0.938108
DogoArgentino02	DARG	FALSE	0.637629	0.880477	0.947919	0.920532	0.69973	0.941942	0.974558	0.949673
DogueDeBordeaux01	DDBX	FALSE	0.639307	0.862539	0.940154	0.911545	0.700516	0.936106	0.973221	0.946687
Affenpinscher03	AFFN	FALSE	0.653574	0.870776	0.939583	0.911611	0.708599	0.932237	0.970535	0.943536
PetitBassetGriffonVendeen05	PBGV	TRUE	0.650986	0.867746	0.941056	0.91317	0.707211	0.935549	0.971977	0.945733
CairnTerrier16	CAIR	FALSE	0.659931	0.86248	0.943137	0.913565	0.718916	0.934495	0.974088	0.947036
Pomeranian03	POM-	TRUE	0.69794	0.870684	0.939112	0.913611	0.745635	0.929162	0.968922	0.94394
EnglishMastiff03	MAST	TRUE	0.660397	0.87013	0.947576	0.918527	0.725798	0.94716	0.979015	0.953278
EnglishMastiff04	MAST	TRUE	0.652675	0.858829	0.937828	0.909236	0.714581	0.932059	0.971937	0.945375
Eurasier03	EURA	TRUE	0.817575	0.887934	0.938671	0.914573	0.845341	0.933748	0.967115	0.940682
ParsonsRussellTerrier02	PARS	FALSE	0.665786	0.869785	0.939535	0.914802	0.72238	0.934716	0.970715	0.947684
GrandeBassetGriffonVendeen01	GBGV	FALSE	0.645299	0.874604	0.942096	0.91495	0.695552	0.932138	0.971304	0.94456
GrandeBassetGriffonVendeen02	GBGV	FALSE	0.623652	0.872336	0.946948	0.917428	0.68059	0.935106	0.975094	0.947174
GrandeBassetGriffonVendeen03	GBGV	FALSE	0.613691	0.864664	0.939493	0.909195	0.672917	0.930833	0.970993	0.942065
CavalierKingCharlesSpaniel03	CKCS	FALSE	0.622689	0.871813	0.944528	0.916216	0.683662	0.941168	0.975334	0.949104
CavalierKingCharlesSpaniel04	CKCS	FALSE	0.618811	0.864843	0.943892	0.913721	0.6837	0.939336	0.975588	0.947932
BullTerrier44	BULT	TRUE	0.611757	0.861161	0.947949	0.915383	0.697556	0.957788	0.984624	0.958262
AmericanHairlessTerrier01	AHRT	TRUE	0.746438	0.919106	0.970656	0.948666	0.81466	0.981305	0.992065	0.97494
AmericanHairlessTerrier02	AHRT	TRUE	0.637529	0.866222	0.944738	0.915944	0.699737	0.937258	0.975198	0.948743
AmericanHairlessTerrier04	AHRT	TRUE	0.616151	0.86342	0.943858	0.910308	0.68247	0.933239	0.976011	0.944524
WelshTerrier02	WELT	FALSE	0.63883	0.879841	0.946339	0.920573	0.69956	0.94223	0.97502	0.951269
WelshTerrier03	WELT	FALSE	0.623718	0.865624	0.944687	0.916316	0.687099	0.937045	0.974017	0.948447
WelshTerrier04	WELT	FALSE	0.609327	0.861158	0.944231	0.913481	0.675615	0.941133	0.976859	0.949378
Pointer05	PNTR	TRUE	0.667159	0.869325	0.944225	0.917139	0.727807	0.940703	0.975309	0.950655
Pointer06	PNTR	TRUE	0.649666	0.879937	0.954235	0.925374	0.711888	0.947346	0.980925	0.954869
Pointer07	PNTR	TRUE	0.605056	0.845789	0.936307	0.901762	0.672525	0.931798	0.971873	0.940396
BoykinSpaniel04	BOYK	FALSE	0.650707	0.865389	0.943096	0.916168	0.707341	0.932854	0.973395	0.948215
BoykinSpaniel05	BOYK	FALSE	0.658454	0.875109	0.944857	0.918299	0.715613	0.936479	0.973693	0.948685
MiniatureBullTerrier05	MBLT	TRUE	0.637797	0.87002	0.946147	0.917348	0.715863	0.952905	0.978288	0.954617
LancashireHeeler01	LANC	FALSE	0.651735	0.871095	0.946271	0.918295	0.703439	0.932769	0.97468	0.947836
LancashireHeeler02	LANC	FALSE	0.659616	0.881874	0.948369	0.921262	0.716352	0.940513	0.975612	0.950346
LancashireHeeler03	LANC	FALSE	0.621857	0.851332	0.941258	0.909114	0.685903	0.932175	0.974273	0.945136
SaintBernard04	STBD	TRUE	0.669749	0.870758	0.945237	0.918596	0.733251	0.943973	0.975506	0.951942
SaintBernard05	STBD	TRUE	0.660031	0.880758	0.947488	0.920817	0.722516	0.944694	0.976268	0.952187
SaintBernard06	STBD	TRUE	0.667775	0.872134	0.943677	0.917711	0.730428	0.944529	0.976315	0.952915
BrittanySpaniel03	BRIT	FALSE	0.665582	0.879533	0.945594	0.918788	0.718411	0.936113	0.973165	0.947545
ChesapeakeBayRetriever02	CHBR	TRUE	0.67227	0.876293	0.947046	0.920791	0.730965	0.93987	0.975144	0.951121
ChesapeakeBayRetriever03	CHBR	TRUE	0.659559	0.8693	0.945731	0.918699	0.719013	0.936383	0.974717	0.949979
AustralianTerrier03	AUST	TRUE	0.688834	0.88371	0.945411	0.919907	0.743533	0.943511	0.973904	0.950024
MountainCur01	MCUR	FALSE	0.680381	0.877166	0.945672	0.920082	0.729693	0.937656	0.973442	0.948997
MountainCur02	MCUR	FALSE	0.584766	0.703268	0.772663	0.750767	0.612914	0.737664	0.792896	0.769665
MountainCur04	MCUR	FALSE	0.690241	0.884862	0.946055	0.922179	0.735418	0.934767	0.970982	0.947506
NorwichTerrier05	NOWT	TRUE	0.692324	0.895985	0.954218	0.928887	0.758981	0.960623	0.981582	0.959791
NorwichTerrier06	NOWT	TRUE	0.654842	0.863804	0.944804	0.914885	0.723955	0.941702	0.977219	0.951118
ToyFoxTerrier07	TYFX	FALSE	0.671449	0.882774	0.947225	0.922181	0.721711	0.937557	0.973078	0.949159
Boerboel01	BOER	FALSE	0.667129	0.885501	0.948989	0.923458	0.725429	0.945029	0.97651	0.953168
Boerboel02	BOER	FALSE	0.669801	0.880252	0.948143	0.922762	0.726217	0.943834	0.975815	0.952614
GlenofImallTerrier06	GLEN	FALSE	0.670036	0.887498	0.950061	0.92503	0.729937	0.945695	0.976035	0.953468
BelgianTervuren20	TERV	TRUE	0.751986	0.895596	0.952215	0.93135	0.809622	0.960074	0.980219	0.962414
PortugueseWaterDog13	PTWD	TRUE	0.729201	0.901835	0.956335	0.93317	0.795432	0.967156	0.983403	0.964285
PortugueseWaterDog15	PTWD	TRUE	0.722159	0.889807	0.955281	0.930463	0.78641	0.959794	0.983012	0.96225
BerneseMountainDog26	BMD-	TRUE	0.736311	0.899968	0.955594	0.932909	0.798236	0.961528	0.9822	0.962952
BelgianMalinois28	BMAL	TRUE	0.753949	0.902676	0.954217	0.933286	0.803953	0.953991	0.978985	0.959853
EntlebucherSennenhund11	ENTL	TRUE	0.758811	0.906667	0.957663	0.936295	0.821789	0.968398	0.984385	0.966805

### Sheet: group
	allSites_0_5_refBreed_FALSE	allSites_0_5_refBreed_TRUE	allSites_5_10_refBreed_FALSE	allSites_5_10_refBreed_TRUE	allSites_10_50_refBreed_FALSE	allSites_10_50_refBreed_TRUE	filterSites_0_5_refBreed_FALSE	filterSites_0_5_refBreed_TRUE	filterSites_5_10_refBreed_FALSE	filterSites_5_10_refBreed_TRUE	filterSites_10_50_refBreed_FALSE	filterSites_10_50_refBreed_TRUE
min	0.515236	0.605056	0.808201	0.845775	0.918118	0.930789	0.592879	0.672525	0.896633	0.908004	0.955941	0.963371
Q1	0.598763	0.652396	0.843578	0.864195	0.933667	0.939021	0.654671	0.715222	0.920355	0.932802	0.966927	0.971905
median	0.632088	0.67227	0.857261	0.87013	0.939514	0.944804	0.685676	0.730965	0.931203	0.942608	0.972035	0.975309
Q3	0.659616	0.719408	0.871095	0.885822	0.944231	0.950082	0.715613	0.774693	0.936479	0.953448	0.974273	0.979617
max	0.717064	0.817575	0.887498	0.906667	0.950061	0.957663	0.793919	0.85348	0.945695	0.981305	0.976859	0.984624
